# Specific sensory neurons and insulin-like peptides modulate food type-dependent oogenesis and fertilization in *Caenorhabditis elegans*

**DOI:** 10.1101/2022.08.31.506073

**Authors:** Shashwat Mishra, Mohamed Dabaja, Asra Akhlaq, Bianca Pereira, Kelsey Marbach, Mediha Rovcanin, Rashmi Chandra, Antonio Caballero, Diana Fernandes de Abreu, QueeLim Ch’ng, Joy Alcedo

## Abstract

An animal’s responses to environmental cues are critical for its reproductive program. Thus, a mechanism that allows the animal to sense and adjust to its environment should make for a more efficient reproductive physiology. Here we demonstrate that in *Caenorhabditis elegans* specific sensory neurons influence onset of oogenesis through insulin signaling in response to food-derived cues. The chemosensory neurons ASJ modulate oogenesis onset through the insulin-like peptide (ILP) INS-6. In contrast, other sensory neurons, the olfactory neurons AWA, regulate food type-dependent differences in *C. elegans* fertilization rates, but not onset of oogenesis. AWA modulates fertilization rates at least partly in parallel to insulin receptor signaling, since the insulin receptor DAF-2 regulates fertilization independently of food type, which requires ILPs other than INS-6. Together our findings suggest that optimal reproduction requires the integration of diverse food-derived inputs through multiple neuronal signals acting on the *C. elegans* germline.
