## Supplementary material for "Specific sensory neurons and insulin-like peptides modulate food type-dependent oogenesis and fertilization in *Caenorhabditis elegans*": Figure 1 - Supplement 1

### Sheet: Total progeny
Figure 1 - Supplement 1
Total wild-type progeny (Fig. 1C)						N is the number of mothers analyzed.
Food Type	N	Mean	SD	p*		Mean is the mean total progeny of the mothers analyzed.
OP50	47	237	33.5	0.0001
CS180	53	206	25.8

### Sheet: Fertilization rates
Figure 1 - Supplement 1
Wild-type fertilization rates (Fig. 1D)
	WT OP50			WT CS180			p*
Hours	Mean	SD	N	Mean	SD	N
6	0.985714	0.697934	70	1.77928	1.12283	74	0.0001
12	2.70329	0.596874	70	3.55631	0.828078	74	0.0001
18	3.92698	0.735846	70	5.37222	0.908008	74	0.0001
24	4.68024	0.846485	70	6.95732	0.899576	74	0.0001
Mean values are in eggs/hr.

### Sheet: Onset of oogenesis
Figure 1 - Supplement 1
Wild-type onset of the lin-41::GFP oogenesis marker (Fig. 1H)
	OP50				CS180				p*
	GFP (+)	GFP (-)	Total	% GFP	GFP (+)	GFP (-)	Total	% GFP
Mid L4	0	32	32	0	19	36	55	34.55	0.005
Late L4	20	39	59	33.9	58	26	84	69.05	0.001
Lethargus	39	9	48	81.25	52	2	54	96.3	0.004
Wild-type onset of the oma-1::GFP oogenesis marker (Fig. 1I)
	OP50				CS180				p*
	GFP (+)	GFP (-)	Total	% GFP	GFP (+)	GFP (-)	Total	% GFP
Mid L4	0	41	41	0	8	32	40	20	0.002
Late L4	15	25	40	37.5	22	19	41	54	0.183
Lethargus	16	4	20	80	19	1	20	95	0.342
