## Supplementary material for "Specific sensory neurons and insulin-like peptides modulate food type-dependent oogenesis and fertilization in *Caenorhabditis elegans*": Figure 2 - Supplement 1

### Sheet: Total progeny
Figure 2 - Supplement 1
Effect of LPS structure on total progeny (Fig. 2B)								N is the number of mothers analyzed.
	Food Type	N	Mean	SD	p vs. OP50			Mean is the mean total progeny of the mothers analyzed.
Wild type	OP50	19	227	17.92	NA
	CS180	20	205	11.34	0.0018
	CS2429	19	206	11.62	0.0007
Effect of HT115 on total progeny
	Food Type	N	Mean	SD	p vs. OP50	p vs. CS180
Wild type	OP50	25	232	25.93	NA	< 0.0001
	CS180	26	196	12.96	< 0.0001	NA
	HT115	27	199	24.26	< 0.0001	0.984

### Sheet: Onset of oogenesis
Figure 2 - Supplement 1
Onset of the lin-41::GFP oogenesis marker in wild-type worms (Fig. 2C)
	OP50				p vs. OP50
	GFP (+)	GFP (-)	Total	% GFP
Mid L4	0	23	23	0	NA
Late L4	5	10	15	33.33	NA
Lethargus	15	1	16	93.75	NA
	CS180				p vs. OP50
	GFP (+)	GFP (-)	Total	% GFP
Mid L4	5	19	24	20.83	0.049
Late L4	10	6	16	62.5	0.156
Lethargus	11	1	12	91.67	1
	CS2429				p vs. OP50
	GFP (+)	GFP (-)	Total	% GFP
Mid L4	4	18	22	18.18	0.047
Late L4	12	8	20	60	0.17
Lethargus	13	3	16	81.25	0.599
Onset of oogenesis in wild-type worms on HT115 vs. OP50 or CS180 (Fig. 2E)
	E. coli OP50				p vs. OP50	p vs. CS180
	GFP (+)	GFP (-)	Total	% GFP
Mid L4	0	36	36	0	NA	0.0001
Late L4	18	21	39	46.15	NA	0.01
Lethargus	33	7	40	82.5	NA	0.058
	E. coli CS180				p vs. OP50	p vs. CS180
	GFP (+)	GFP (-)	Total	% GFP
Mid L4	17	16	33	51.5	0.0001	NA
Late L4	26	8	34	76.5	0.01	NA
Lethargus	36	1	37	97.3	0.058	NA
	E. coli HT115				p vs. OP50	p vs. CS180
	GFP (+)	GFP (-)	Total	% GFP
Mid L4	0	36	36	0	1	0.0001
Late L4	19	15	34	55.88	0.484	0.123
Lethargus	27	8	35	77.14	0.579	0.01
Effect of conditioned media and filtrates on wild-type oogenesis onset (Fig. 2G)
	E. coli OP50				p vs. OP50	p vs. CS180
	GFP (+)	GFP (-)	Total	% GFP
Mid L4	0	30	30	0	NA	0.0019
Late L4	11	19	30	36.67	NA	0.195
Lethargus	26	4	30	86.67	NA	0.353
	E. coli CS180				p vs. OP50	p vs. CS180
	GFP (+)	GFP (-)	Total	% GFP
Mid L4	9	21	30	30	0.0019	NA
Late L4	17	13	30	57	0.195	NA
Lethargus	29	1	30	96.66	0.353	NA
	E. coli OP50 + LB				p vs. OP50	p vs. CS180
	GFP (+)	GFP (-)	Total	% GFP
Mid L4	0	30	30	0	1	0.0019
Late L4	13	17	39	43.33	0.793	0.439
Lethargus	27	3	30	90	1	0.612
	E. coli OP50 + filtered LB				p vs. OP50	p vs. CS180
	GFP (+)	GFP (-)	Total	% GFP
Mid L4	0	30	30	0	1	0.0019
Late L4	15	15	30	50	0.435	0.796
Lethargus	28	2	30	93.33	0,671	1
E. coli OP50 + conditioned media of E. coli CS180					p vs. OP50	p vs. CS180
	GFP (+)	GFP (-)	Total	% GFP
Mid L4	6	24	30	20	0.0237	0.552
Late L4	11	19	30	36.67	1	0.195
Lethargus	26	4	30	86.67	1	0.353
E. coli OP50 + filtrate of E. coli CS180 conditioned media					p vs. OP50	p vs. CS180
	GFP (+)	GFP (-)	Total	% GFP
Mid L4	0	30	30	0	1	0.0019
Late L4	10	20	30	33.33	1	0.119
Lethargus	27	3	30	90	1	0.612
Onset of oogenesis in wild-type worms on CS180 vs. S. marcescens (Fig. 2I)
	E. coli CS180				p vs. CS180
	GFP (+)	GFP (-)	Total	% GFP
Mid L4	4	14	18	22.22	NA
Late L4	7	15	22	31.82	NA
Lethargus	14	2	16	87.5	NA
	S. marcescens Db1140				p vs. CS180
	GFP (+)	GFP (-)	Total	% GFP
Mid L4	0	20	20	0	0.0415
Late L4	5	10	15	33.33	1
Lethargus	13	2	15	86.67	1
	S. marcescens Db11				p vs. CS180
	GFP (+)	GFP (-)	Total	% GFP
Mid L4	0	16	16	0	0.046
Late L4	5	12	17	29.41	1
Lethargus	11	1	12	91.67	1

### Sheet: Fertilization rates
Figure 2 - Supplement 1
Effect of LPS structure on fertilization rates (Fig. 2D)														Mean values are in eggs/hr.
	WT OP50			WT CS180			WT CS2429			p (OP50 vs. CS180)	p (OP50 vs. CS2429)	p (CS180 vs. CS2429)
Hours	Mean	SD	N	Mean	SD	N	Mean	SD	N
6	0	0	10	0.051	0.0821178	10	0.316	0.649721	10	0.9673	0.284	0.411
12	1.766	0.548315	10	2.85	0.553333	10	2.818	0.329976	10	0.0001	0.0001	0.987
18	2.961	0.584208	10	4.266	0.399616	10	4.55316	0.556597	19	0.0001	0.0001	0.2565
24	4.355	0.328168	10	5.801	0.354822	10	5.6555	0.506531	20	0.0001	0.0001	0.6979
Effect of HT115 on fertilization rates (Fig. 2F)
	WT OP50			WT CS180			WT HT115			p (OP50 vs. CS180)	p (OP50 vs. HT115)	p (CS180 vs. HT115)
Hours	Mean	SD	N	Mean	SD	N	Mean	SD	N
22	4.18	0.36	42	5.49	0.4	44	4.38	0.44	41	< 0.0001	0.1841	< 0.0001
Effect of conditioned media and filtrates on fertilization rates (Fig. 2H)
	WT OP50			WT CS180			p (vs. CS180)			p (OP50 vs. CS180 media)	p (vs. CS180 media)	p (OP50 vs. CS180 filtrate)	p (vs. CS180 filtrate)
Hours	Mean	SD	N	Mean	SD	N
22	5.35	1.54	42	7.76	1.23	38	< 0.0001			< 0.0001	NA	0.7573	NA
	WT OP50 + LB
Hours	Mean	SD	N
22	5.97	1.49	40				< 0.0001			NA	< 0.0001	NA	0.9984
	WT OP50 + filtered LB
Hours	Mean	SD	N
22	6.13	1.24	42				< 0.0001			NA	< 0.0001	NA	0.9493
	WT OP50 + CS180 conditioned media
Hours	Mean	SD	N
22	8.1	2.03	41				0.9275			NA	NA	NA	< 0.0001
	WT OP50 + CS180 conditioned media filtrate
Hours	Mean	SD	N
22	5.82	1.68	37				< 0.0001			NA	< 0.0001	NA	NA
Effect of pre-adsorbed CS180-conditioned media on fertilization rates
	WT OP50			WT CS180			p (vs. CS180)			p (OP50 vs. CS180 media)	p (vs. CS180 media)	p (OP50 vs. pre-adsorbed CS180 media)	p (vs. pre-adsorbed CS180 media)
Hours	Mean	SD	N	Mean	SD	N
22	5.8	1.44	22	8.36	1.03	26	< 0.0001			< 0.0001	NA	< 0.0001	NA
	WT OP50 + LB
Hours	Mean	SD	N
22	6.4	0.81	24				< 0.0001			NA	< 0.0001	NA	< 0.0001
	WT OP50 + pre-adsorbed LB
Hours	Mean	SD	N
22	6.41	1.27	23				< 0.0001			NA	< 0.0001	NA	< 0.0001
	WT OP50 + CS180 conditioned media
Hours	Mean	SD	N
22	8.11	0.77	23				0.9663			NA	NA	NA	0.6661
	WT OP50 + pre-adsorbed CS180 media
Hours	Mean	SD	N
22	8.58	0.94	23				0.9767			NA	0.6661	NA	NA
