## Supplementary material for "Specific sensory neurons and insulin-like peptides modulate food type-dependent oogenesis and fertilization in *Caenorhabditis elegans*": Figure 3 - Supplement 1

### Sheet: Total progeny
Figure 3 - Supplement 1
Total progeny during food switch experiments
Fig. 3A	Food Type	N	Mean	SD	p*	p** vs. OP50	p** vs. CS180
Wild type	OP50	25	232	11.5	0.0001	-
	CS180	23	205	9.098
Switch @ L1	OP50 TO CS180	22	206	11.39	0.0006	0.0001	1
	CS180 to OP50	22	230	14.32		1	0.0001
Switch @ Early L3	OP50 TO CS180	26	209	14.26	0.0004	0.0001	0.7772
	CS180 to OP50	26	232	20.63		1	0.0001
Switch @ Late L3	OP50 TO CS180	24	220	16.19	0.1001	0.1626	0.043
	CS180 to OP50	27	235	26		0.9896	0.0001
Switch @ Early L4	OP50 TO CS180	26	234	21.89	0.0003	1	0.0001
	CS180 to OP50	26	211	15.52		0.0011	0.9391
Switch @ Late L4	OP50 TO CS180	25	229	18.61	0.0011	1	0.0003
	CS180 to OP50	27	208	24.14		0.0001	1
N is the number of mothers analyzed.
Mean is the mean total progeny of the mothers analyzed.
The following symbols denote:
*, p values between OP50-fed worms versus CS180-fed worms; and
**, p values between food-switched animals versus non-switched controls.

### Sheet: Onset of oogenesis
Figure 3 - Supplement 1
Onset of the lin-41::GFP oogenesis marker during food-switch experiments (Fig. 3B)															The following symbols and abbreviation denote:
Control															*, p values between OP50-fed worms versus CS180-fed worms;
	OP50				CS180				p*	p** vs OP50	p** vs CS180	p$ vs OP50	p$vs CS180		**, p values between early onset (first appearance of lin-41::GFP) in OP50-to-CS180 switched animals vs non-switched controls;
	GFP (+)	GFP (-)	Total	% GFP	GFP (+)	GFP (-)	Total	% GFP							$, p values between early onset in CS180-to-OP50 switched animals vs non-switched controls; and
Mid L4	0	36	36	0	10	35	45	22.22	0.03	NA	NA	NA	NA		NA, not applicable.
Late L4	12	26	38	31.58	22	10	32	68.75	0.001
Lethargus	29	4	33	87.88	27	3	30	90	0.8
Early L3
	OP50 to CS180				CS180 to OP50				p*	p** vs OP50	p** vs CS180	p$ vs OP50	p$vs CS180
	GFP (+)	GFP (-)	Total	% GFP	GFP (+)	GFP (-)	Total	% GFP
Mid L4	5	33	38	13.16	0	29	29	0	0.01	0.05	0.3929	1	0.005
Late L4	15	26	41	36.59	12	34	46	26.09	0.355
Lethargus	21	1	22	95.45	26	5	31	83.87	0.381
Late L3
	OP50 to CS180				CS180 to OP50				p*	p** vs OP50	p** vs CS180	p$ vs OP50	p$vs CS180
	GFP (+)	GFP (-)	Total	% GFP	GFP (+)	GFP (-)	Total	% GFP
Mid L4	0	25	25	0	3	27	30	10	0.24	1	0.01	0.0887	0.2217
Late L4	9	17	26	34.62	11	25	36	30.56	0.78
Lethargus	28	2	30	93.33	28	0	28	100	1
Early L4
	OP50 to CS180				CS180 to OP50				p*	p** vs OP50	p** vs CS180	p$ vs OP50	p$vs CS180
	GFP (+)	GFP (-)	Total	% GFP	GFP (+)	GFP (-)	Total	% GFP
Mid L4	0	24	24	0	7	29	36	19.44	0.03	1	0.01	0.011	0.7912
Late L4	14	20	34	41.18	24	11	35	68.57	0.02
Lethargus	21	0	21	100	26	1	27	96.3	1
Mid-to-Late L4
	OP50 to CS180				CS180 to OP50				p*	p** vs OP50	p** vs CS180	p$ vs OP50	p$vs CS180
	GFP (+)	GFP (-)	Total	% GFP	GFP (+)	GFP (-)	Total	% GFP
Mid L4	0	26	26	0	13	22	35	37.14	0.001	1	0.01	0.0001	0.2128
Late L4	12	17	29	41.38	18	21	39	46.15	0.44
Lethargus	16	3	19	84.21	24	0	24	100	1

### Sheet: Fertilization rates
Figure 3 - Supplement 1
Rates of fertilization during food-switch experiments											The following superscripted letters and abbreviation denote:
Wild type - no switch (Fig. 3C-3F)											A, p values between OP50-fed worms versus CS180-fed worms at each time point;
	WT OP50			WT CS180			p (OP50 vs. CS180)A				B, p values between wild-type animals shifted from OP50 to CS180 versus wild-type animals shifted from CS180 to OP50;
Hours	Mean	SD	N	Mean	SD	N					C, p values between wild-type animals shifted from OP50 to CS180 versus non-shifted wild type on OP50;
6	0.563267	0.518237	50	1.19374	0.831606	49	0.0001	NA			D, p values between wild-type animals shifted from CS180 to OP50 versus non-shifted wild type on CS180; and
12	3.03646	0.563055	48	3.92136	0.781734	49	0.0001				NA, not applicable.
18	4.13242	0.707977	50	5.61203	0.565321	47	0.0001
24	5.16753	0.437849	50	6.86447	0.561419	47	0.0001				WT, wild type
											Mean values are in eggs/hr.
Food switch @ early L4 (Fig. 3D)
	OP50 to CS180			CS180 to OP50			p (OP50 to CS180 vs. CS180 to OP50)B	p (OP50 to CS180 vs. WT OP50)C	p (CS180 to OP50 vs. WT CS180)D
Hours	Mean	SD	N	Mean	SD	N
6	0.87	0.76	31	0.84	0.61	30	0.9982	0.1908	0.1465
12	3.96	0.59	40	3.03	0.59	39	0.0001	0.0001	0.0001
18	5.19	0.74	40	4.25	0.7	39	0.0001	0.0001	0.0001
24	6.56	0.43	39	5.24	0.55	39	0.0001	0.0001	0.0001
Food switch @ mid/late L4 (Fig. 3E)
	OP50 to CS180			CS180 to OP50			p (OP50 to CS180 vs. CS180 to OP50)B	p (OP50 to CS180 vs. WT OP50)C	p (CS180 to OP50 vs. WT CS180)D
Hours	Mean	SD	N	Mean	SD	N
6	0.97	0.63	30	0.98	0.59	30	0.9999	0.072	0.2959
12	3.25	0.4	28	3.86	0.43	30	0.0002	0.5759	0.9925
18	5.19	0.31	29	4.39	0.42	30	0.0001	0.0001	0.0001
24	6.27	0.35	30	5.29	0.46	30	0.0001	0.0001	0.0001
Food switch @ young adulthood (Fig. 3F)
	OP50 to CS180			CS180 to OP50			p (OP50 to CS180 vs. CS180 to OP50)B	p (OP50 to CS180 vs. WT OP50)C	p (CS180 to OP50 vs. WT CS180)D
Hours	Mean	SD	N	Mean	SD	N
6	0.84	0.7	30	1.27	0.81	30	0.0828	0.3879	0.9545
12	3.19	0.7	40	4.17	0.92	40	0.0001	0.817	0.7414
18	4.36	0.84	39	5.24	0.7	40	0.0001	0.4497	0.1056
24	5.44	0.86	39	6.17	0.66	40	0.0001	0.32	0.0131

### Sheet: Normalized fertilization rates
Figure 3 - Supplement 1
Comparisons between changes in fertilization rates during food switches
Food switch at early L4 (EL4) and young adulthood (YA)
(Fig 3C-F)	Normalized mean (12-24 hours)			p value for OP50 vs CS180
	OP50	CS180	p value vs. WT*
WT*	1	1.32	-	0.0001
	OP50 to CS180	CS180 to OP50	p value vs. WT*	p value for OP50 to CS180 vs. CS180 to OP50
@ EL4	1	0.79	0.013	0.0001
@ YA	1	1.22	0.053	0.0001
Food switch at mid-to-late L4 (M/LL4)
	OP50	CS180	p-value vs. WT*	p value for OP50 vs CS180
WT*	1	1.26	-	0.0001
	OP50 to CS180	CS180 to OP50	p-value vs. WT*	p value for OP50 to CS180 vs. CS180 to OP50
@ M/LL4	1	0.96	0.005	0.07
The following denote:
EL4, early L4;
M/LL4, mid-to-late L4;
YA, young adult; and
*, the % change in non-switched wild-type controls.
WT, wild type
Normalized mean values are in eggs/hr.
