## Supplementary material for "Specific sensory neurons and insulin-like peptides modulate food type-dependent oogenesis and fertilization in *Caenorhabditis elegans*": Figure 4 - Supplement 1

### Sheet: Total progeny
Figure 4 - Supplement 1
Total progeny between wild type and mutants							N is the number of mothers analyzed.
Sensory mutants							Mean is the mean total progeny of the mothers analyzed.
Fig. 4A	Food Type	N	Mean	SD	p*
Wild type	OP50	47	237	33.5	0.0001
	CS180	53	206	25.8
osm-3(p802)	OP50	33	234	26.1	0.9998
	CS180	37	239	24.7
odr-1(n1936)	OP50	27	230	25.7	0.9999
	CS180	28	229	22.3
odr-7(ky4)	OP50	22	235	21.3	0.0001
	CS180	27	198	20
ASI (-)	OP50	28	231	18.8	0.0024
	CS180	27	203	21.5
ASJ (-)	OP50	28	224	24.13	0.9987
	CS180	27	232	23.7
ASK (-)	OP50	25	199	17.1	0.0003
	CS180	27	170	24.2
Insulin signaling mutants#
	Food Type	N	Mean	SD	p*
Wild type	OP50	28	192.3	24.5	0.0001
	CS180	30	165.2	23.9
daf-2(e1368)	OP50	28	163.3	26.5	0.0321
	CS180	26	144.8	12.5
daf-16(mu86)	OP50	26	165.6	26.4	0.2618
	CS180	28	152.5	16
Fig. 4B	Food Type	N	Mean	SD	p*
Wild type	OP50	37	213	18.5	< 0.0001
	CS180	34	195	20
daf-2(e1370)	OP50	24	169	9.6	0.9986
	CS180	21	167	11.3
daf-16(mu86)	OP50	32	208	14.5	0.0015
	CS180	28	192	9.9
Insulin-like peptide deletion mutants
Fig. 4C	Food Type	N	Mean	SD	p*
Wild type	OP50	15	223	13.2	0.0014
	CS180	15	203	12.4
daf-28(tm2308)	OP50	19	226	11.8	0.0001
	CS180	20	205	15.7
ins-1(nr2091)	OP50	19	230	16.7	< 0.0001
	CS180	19	207	12.6
	Food Type	N	Mean	SD	p*
Wild type (Fig 4D)	OP50	47	237	33.47	< 0.0001
	CS180	53	206	25.84
ins-6(tm2416) (Fig. 4D)	OP50	25	230	19.3	0.3666
	CS180	28	247	26.4
daf-16(mu86)	OP50	30	189	40.3	0.9997
	CS180	33	186	28.6
daf-16; ins-6	OP50	29	191	23.7	0.9998
	CS180	28	188	30.7
Fig. 4E	Food Type	N	Mean	SD	p*
Wild type	OP50	22	255	42.1	0.0007
	CS180	23	200	40.8
daf-16(mu86)	OP50	24	230	50.7	< 0.0001
	CS180	23	161	39
ins-6(tm2416)	OP50	20	211	39	0.1169
	CS180	25	176	48.8
daf-16; ins-6	OP50	27	222	35.4	< 0.0001
	CS180	19	161	40.9
