## Supplementary material for "Specific sensory neurons and insulin-like peptides modulate food type-dependent oogenesis and fertilization in *Caenorhabditis elegans*": Figure 5 - Supplement 1

### Sheet: Onset of oogenesis - lin-41_GFP
Figure 5 - Supplement 1
Onset of the lin-41::GFP oogenesis marker in controls versus sensory mutants
Control (lin-41::GFP)
Fig. 5A	OP50				CS180				p*
	GFP (+)	GFP (-)	Total	% GFP	GFP (+)	GFP (-)	Total	% GFP
Mid L4	0	32	32	0	19	36	55	34.55	0.005
Late L4	20	39	59	33.9	58	26	84	69.05	0.001
Lethargus	39	9	48	81.25	52	2	54	96.3	0.004
lin-41::GFP; osm-3
Fig. 5A	OP50				CS180				p*
	GFP (+)	GFP (-)	Total	% GFP	GFP (+)	GFP (-)	Total	% GFP
Mid L4	0	35	35	0	1	39	40	2.5	1
Late L4	12	29	41	29.27	23	9	32	71.88	0.001
Lethargus	29	6	35	82.86	30	1	31	96.77	0.113
lin-41::GFP; ASI (-)
Fig. 5A	OP50				CS180				p*
	GFP (+)	GFP (-)	Total	% GFP	GFP (+)	GFP (-)	Total	% GFP
Mid L4	0	26	26	0	7	24	31	22.58	0.012
Late L4	7	23	30	23.33	12	22	34	35.29	0.279
Lethargus	29	2	31	93.55	21	1	22	95.45	1
lin-41::GFP; ASJ (-)
Fig. 5A	OP50				CS180				p*
	GFP (+)	GFP (-)	Total	% GFP			Total	% GFP
Mid L4	0	31	31	0	0	31	31	0	1
Late L4	20	28	48	41.67	18	34	52	34.62	0.345
Lethargus	26	21	47	55.32	23	19	42	54.76	0.56
Onset of the lin-41::GFP oogenesis marker in controls versus insulin pathway mutants
controls vs. daf-2 mutants#
lin-41::GFP control
Fig. 5B	OP50				CS180				p*
	GFP (+)	GFP (-)	Total	% GFP	GFP (+)	GFP (-)	Total	% GFP
Mid L4	0	29	29	0	10	21	31	32.26	0.001
Late L4	13	24	37	35.14	22	10	32	68.75	0.008
Lethargus	27	6	33	81.82	29	2	31	93.55	0.25
lin-41::GFP; daf-2(e1368)
Fig. 5B	OP50				CS180				p*
	GFP (+)	GFP (-)	Total	% GFP	GFP (+)	GFP (-)	Total	% GFP
Mid L4	0	27	27	0	0	33	33	0	1
Late L4	11	20	31	35.48	20	11	31	64.52	0.04
Lethargus	23	6	29	79.31	27	1	28	96.43	0.102
lin-41::GFP; daf-2(e1370)
Fig. 5B	OP50				CS180				p*
	GFP (+)	GFP (-)	Total	% GFP	GFP (+)	GFP (-)	Total	% GFP
Mid L4	0	32	32	0	0	31	31	0	0.25
Late L4	12	17	29	41.38	19	12	31	61.29	0.017
Lethargus	25	6	31	80.65	28	1	29	96.55	0.12
lin-41::GFP; ins-6; daf-2(e1370)
	OP50				CS180				p*
	GFP (+)	GFP (-)	Total	% GFP	GFP (+)	GFP (-)	Total	% GFP
Mid L4	0	25	25	0	0	26	26	0	1
Late L4	10	17	27	37.04	22	10	32	68.75	0.01
Lethargus	25	4	29	86.21	27	1	28	96.43	0.35
controls vs. daf-16 mutant
lin-41::GFP control
Fig. 5C	OP50				CS180				p*
	GFP (+)	GFP (-)	Total	% GFP	GFP (+)	GFP (-)	Total	% GFP
Mid L4	0	30	30	0	13	17	30	43.33	< 0.0001
Late L4	11	20	30	36.67	16	14	30	53.33	0.202
Lethargus	25	3	28	89.28	29	1	30	96.67	0.345
lin-41::GFP daf-16 ∆
Fig. 5C	OP50				CS180				p*
	GFP (+)	GFP (-)	Total	% GFP	GFP (+)	GFP (-)	Total	% GFP
Mid L4	0	30	30	0	6	25	31	19.35	0.024
Late L4	9	20	29	31.03	15	15	30	50	0.187
Lethargus	23	3	26	88.46	29	1	30	96.67	0.328
controls vs. ILP mutants
lin-41::GFP control
Fig. 5D	OP50				CS180				p*
	GFP (+)	GFP (-)	Total	% GFP	GFP (+)	GFP (-)	Total	% GFP
Mid L4	0	56	56	0	23	54	77	29.8701	< 0.001
Late L4	28	53	81	34.5679	72	35	107	67.2897	< 0.001
Lethargus	56	10	66	84.8485	70	4	74	94.5946	0.088
lin-41::GFP; daf-28 ∆
Fig. 5D	OP50				CS180				p*
	GFP (+)	GFP (-)	Total	% GFP	GFP (+)	GFP (-)	Total	% GFP
Mid L4	0	26	26	0	5	18	23	21.7391	0.018
Late L4	8	16	24	33.33	16	10	26	61.5385	0.055
Lethargus	18	3	21	85.7143	17	2	19	89.4737	1
lin-41::GFP; ins-1 ∆
Fig. 5D	OP50				CS180				p*
	GFP (+)	GFP (-)	Total	% GFP	GFP (+)	GFP (-)	Total	% GFP
Mid L4	0	23	23	0	5	20	25	20	0.04
Late L4	9	17	26	34.6154	13	11	24	54.1667	0.254
Lethargus	14	2	16	87.5	16	2	18	88.8889	1
lin-41::GFP; ins-6 ∆
Fig. 5D	OP50				CS180				p*
	GFP (+)	GFP (-)	Total	% GFP	GFP (+)	GFP (-)	Total	% GFP
Mid L4	2	52	54	3.7	0	52	52	0	0.25
Late L4	24	22	46	52.17	18	42	60	30	0.017
Lethargus	36	22	58	62.07	41	12	53	77.36	0.1
epistasis between daf-16 and ins-6
lin-41::GFP control
Fig. 5F	OP50				CS180				p*
	GFP (+)	GFP (-)	Total	% GFP	GFP (+)	GFP (-)	Total	% GFP
Mid L4	0	30	30	0	11	19	30	36.67	0.0003
Late L4	12	18	30	40	14	16	30	46.67	0.795
Lethargus	28	2	30	93.33	29	1	30	96.67	1
lin-41::GFP daf-16 ∆
Fig. 5F	OP50				CS180				p*
	GFP (+)	GFP (-)	Total	% GFP	GFP (+)	GFP (-)	Total	% GFP
Mid L4	0	30	30	0	5	25	30	16.67	0.05
Late L4	15	15	30	50	17	13	30	56.67	0.796
Lethargus	27	3	30	90	28	2	30	93.33	1
lin-41::GFP; ins-6 ∆
Fig. 5F	OP50				CS180				p*
	GFP (+)	GFP (-)	Total	% GFP	GFP (+)	GFP (-)	Total	% GFP
Mid L4	0	30	30	0	0	30	30	0	1
Late L4	14	16	30	46.67	15	15	30	50	1
Lethargus	28	2	30	93.33	30	0	30	100	0.492
lin-41::GFP daf-16 ∆; ins-6 ∆
Fig. 5F	OP50				CS180				p*
	GFP (+)	GFP (-)	Total	% GFP	GFP (+)	GFP (-)	Total	% GFP
Mid L4	0	30	30	0	0	30	30	0	1
Late L4	14	16	30	46.67	16	14	30	53.33	0.797
Lethargus	27	3	30	90	29	1	30	96.66	0.612

### Sheet: Onset of oogenesis - oma-1_GFP
Figure 5 - Supplement 1
Onset of the oma-1::GFP oogenesis marker in controls versus sensory mutants
oma-1::GFP control
Fig. 5E	OP50				CS180				p*
	GFP (+)	GFP (-)	Total	% GFP	GFP (+)	GFP (-)	Total	% GFP
Mid L4	0	60	60	0	10	50	60	16.67	0.0013
Late L4	26	34	60	43.33	35	25	60	58.33	0.144
Lethargus	52	8	60	86.67	57	3	60	95	0.204
oma-1::GFP; ASJ (-)
Fig. 5E	OP50				CS180				p*
	GFP (+)	GFP (-)	Total	% GFP	GFP (+)	GFP (-)	Total	% GFP
Mid L4	0	30	30	0	0	30	30	0	1
Late L4	12	18	30	40	16	14	30	53.33	0.438
Lethargus	26	4	30	86.67	30	0	30	100	0.112
ins-6∆; oma-1::GFP
Fig. 5E	OP50				CS180				p*
	GFP (+)	GFP (-)	Total	% GFP	GFP (+)	GFP (-)	Total	% GFP
Mid L4	0	30	30	0	0	30	30	0	1
Late L4	11	19	30	36.67	15	15	30	50	0.435
Lethargus	25	5	30	83.33	27	3	30	90	0.707
