## Supplementary material for "Specific sensory neurons and insulin-like peptides modulate food type-dependent oogenesis and fertilization in *Caenorhabditis elegans*": Figure 6 - Supplement 1

### Sheet: Onset of oogenesis
Figure 6 - Supplement 1
Onset of the lin-41::GFP oogenesis marker in ins-6 mutants and rescued mutants
ins-6 rescue experiments
lin-41::GFP; ins-6 ∆
Fig. 6B	OP50				CS180				p*
	GFP (+)	GFP (-)	Total	% GFP	GFP (+)	GFP (-)	Total	% GFP
Mid L4	0	52	52	0	0	53	53	0	1
Late L4	13	45	58	22.4138	21	48	69	30.4348	0.32
Lethargus	51	6	57	89.4737	46	3	49	93.8776	0.5
lin-41::GFP; ins-6 ∆; jxEx27(ins-6p::ins-6)
Fig. 6B	OP50				CS180				p*
	GFP (+)	GFP (-)	Total	% GFP	GFP (+)	GFP (-)	Total	% GFP
Mid L4	0	33	33	0	6	25	31	19.35	0.009
Late L4	8	22	30	26.67	14	25	39	35.9	0.44
Lethargus	28	4	32	87.5	24	3	27	88.89	0.7
lin-41::GFP; ins-6 ∆; jxEx28(ins-6p::ins-6)
Fig. 6B	OP50				CS180				p*
	GFP (+)	GFP (-)	Total	% GFP	GFP (+)	GFP (-)	Total	% GFP
Mid L4	0	28	28	0	8	28	36	22.22	0.007
Late L4	12	26	38	31.58	12	20	32	37.5	0.62
Lethargus	28	3	31	90.32	27	1	28	96.43	0.8
lin-41::GFP; ins-6 ∆; ASIp::ins-6
Fig. 6B	OP50				CS180				p*
	GFP (+)	GFP (-)	Total	% GFP	GFP (+)	GFP (-)	Total	% GFP
Mid L4	0	34	34	0	0	25	25	0	1
Late L4	12	16	28	42.86	13	22	35	37.14	0.8
Lethargus	28	3	31	90.32	26	2	28	92.86	0.61
lin-41::GFP; ins-6 ∆; jxEx58(ASJp::ins-6)
Fig. 6B	OP50				CS180				p*
	GFP (+)	GFP (-)	Total	% GFP	GFP (+)	GFP (-)	Total	% GFP
Mid L4	0	31	31	0	7	29	36	19.44	0.012
Late L4	8	25	33	24.24	12	23	35	34.29	0.26
Lethargus	21	2	23	91.3	26	1	27	96.3	1
lin-41::GFP; ins-6 ∆; jxEx59(ASJp::ins-6)
Fig. 6B	OP50				CS180				p*
	GFP (+)	GFP (-)	Total	% GFP	GFP (+)	GFP (-)	Total	% GFP
Mid L4	0	27	27	0	5	28	33	15.15	0.025
Late L4	12	27	39	30.77	12	19	31	38.71	1
Lethargus	29	3	32	90.63	27	1	28	96.43	1
ASJ-specific ins-6 knockout experiments
lin-41::GFP; ins-6(syb7547)
Fig. 6C	OP50				CS180				p*
	GFP (+)	GFP (-)	Total	% GFP	GFP (+)	GFP (-)	Total	% GFP
Mid L4	0	30	30	0	10	20	30	33.33	0.0008
Late L4	16	14	30	53.3333	17	13	30	56.6667	1
Lethargus	27	3	30	90	28	2	30	93.33	1
lin-41::GFP; ins-6 ∆; jxEx225(ASJp::CRE)
Fig. 6C	OP50				CS180				p*
	GFP (+)	GFP (-)	Total	% GFP	GFP (+)	GFP (-)	Total	% GFP
Mid L4	0	30	30	0	0	30	30	0	1
Late L4	17	13	30	56.6667	18	12	30	60	1
Lethargus	29	1	30	96.67	30	0	30	100	1
lin-41::GFP; ins-6 ∆ / +; jxEx225(ASJp::CRE)
Fig. 6C	OP50				CS180				p*
	GFP (+)	GFP (-)	Total	% GFP	GFP (+)	GFP (-)	Total	% GFP
Mid L4	0	30	30	0	14	16	30	46.67	0.0001
Late L4	17	13	30	56.6667	17	13	30	56.6667	1
Lethargus	29	1	30	96.67	29	1	30	96.67	1
lin-41::GFP; ins-6 ∆ / ins-6(syb7547)
Fig. 6C	OP50				CS180				p*
	GFP (+)	GFP (-)	Total	% GFP	GFP (+)	GFP (-)	Total	% GFP
Mid L4	0	30	30	0	11	19	30	36.6667	0.0003
Late L4	17	13	30	56.6667	18	12	30	60	1
Lethargus	28	2	30	93	30	0	30	100	0.4915
lin-41::GFP; ins-6 ∆ / ins-6(syb7547); jxEx225(ASJp::CRE)
Fig. 6C	OP50				CS180				p*
	GFP (+)	GFP (-)	Total	% GFP	GFP (+)	GFP (-)	Total	% GFP
Mid L4	0	30	30	0	0	30	30	0	1
Late L4	15	15	30	50	18	12	30	60	1
Lethargus	28	2	30	93.33	30	0	30	100	0.49
