## Supplementary material for "Specific sensory neurons and insulin-like peptides modulate food type-dependent oogenesis and fertilization in *Caenorhabditis elegans*": Figure 7 - Supplement 1

### Sheet: Fertilization rates
Figure 7 - Supplement 1
Food type-dependent fertilization rates in wild type/controls versus sensory mutants											Mean values are in eggs/hr.
wild type versus osm-3or odr-3 mutants
(Fig. 7A-B)	WT OP50			WT CS180			p (OP50 vs. CS180)A	p (OP50 vs. WT OP50)B	p (CS180 vs. WT CS180)C
Hours	Mean	SD	N	Mean	SD	N
6	1.25	0.75	19	1.94	0.53	18	0.07	NA
12	2.51	0.6	17	3.39	0.98	19	0.0087
18	3.45	0.66	25	5.1	1.1	28	0.0001
24	4.35	0.75	27	6.64	0.63	28	0.0001
(Fig. 7A)	osm-3(p802) OP50			osm-3(p802) CS180
Hours	Mean	SD	N	Mean	SD	N
6	1.22	0.8	27	1.5	0.88	29	0.7536	0.9999	0.4078
12	2.84	0.66	29	3.32	0.72	28	0.1669	0.743	0.9996
18	3.54	0.44	29	4.11	0.55	29	0.052	0.9984	0.0001
24	4.25	1.03	29	5.11	0.73	29	0.0003	0.9961	0.0001
(Fig. 7B)	odr-3(n1605) OP50			odr-3(n1605) CS180
Hours	Mean	SD	N	Mean	SD	N
6	1.08	0.98	29	1.14	0.72	28	0.9993	0.9999	0.1878
12	2.87	0.53	28	3.07	0.67	28	0.7823	0.9673	0.7692
18	3.28	0.66	28	3.2	0.98	28	0.9889	0.6497	0.0001
24	3.94	0.63	26	4.25	0.66	27	0.518	0.351	0.0001
wild type vs. ADF (-) or ASH (-)
(Fig. 7C-D)	WT OP50			WT CS180			p (OP50 vs. CS180)A	p (OP50 vs. WT OP50)B	p (CS180 vs. WT CS180)C
Hours	Mean	SD	N	Mean	SD	N
6	0.87	0.83	25	1.61	1.08	25	0.0642	NA
12	3.19	0.62	29	4.27	0.61	30	0.0001
18	4.33	0.89	30	5.78	0.75	30	0.0001
24	5.15	0.44	30	6.55	0.54	29	0.0001
(Fig. 7C)	ADF (-) OP50			ADF (-) CS180
Hours	Mean	SD	N	Mean	SD	N
6	0.8	0.65	35	1.02	0.97	35	0.9282	0.9999	0.1984
12	3.21	0.53	33	4.01	0.65	35	0.0031	0.9999	0.9852
18	4.19	0.68	35	5.82	0.47	35	0.0001	0.9999	0.9999
24	4.95	0.5	35	6.38	0.46	34	0.0001	0.9979	0.9997
(Fig. 7D)	ASH (-) OP50			ASH (-) CS180
Hours	Mean	SD	N	Mean	SD	N
6	1.34	0.83	27	1.67	1.21	30	0.9282	0.6462	0.9999
12	2.96	0.76	35	3.76	0.86	33	0.0031	0.9951	0.3692
18	4.31	1.06	33	5.3	1.14	34	0.0001	0.9999	0.4285
24	4.61	0.87	34	6.11	0.75	34	0.0001	0.2588	0.6026
wild type vs. ASI (-) or ASK (-)
(Fig. 7E-F)	WT OP50			WT CS180			p (OP50 vs. CS180)A	p (OP50 vs. WT OP50)B	p (CS180 vs. WT CS180)C
Hours	Mean	SD	N	Mean	SD	N
6	1.233	0.595503	10	1.766	0.486009	10	0.1012	NA
12	2.733	0.789473	10	4.125	0.906743	10	0.0001
18	4.166	0.647786	10	5.378	0.597974	10	0.0001
24	5.247	0.61021	10	6.621	0.360661	10	0.0001
(Fig. 7E)	ASI (-) OP50			ASI (-) CS180
Hours	Mean	SD	N	Mean	SD	N
6	0.856429	0.761149	14	1.20067	1.01236	15	0.4553	0.4717	0.1262
12	2.92857	0.370817	14	3.60143	0.631626	14	0.0262	0.8759	0.1873
18	3.52857	0.277041	14	4.33667	0.595839	15	0.0037	0.0716	0.0004
24	3.47267	0.523375	15	5.12867	0.429931	15	0.0001	0.0001	0.0001
(Fig. 7F)	ASK (-) OP50			ASK (-) CS180
Hours	Mean	SD	N	Mean	SD	N
6	0.577333	0.514885	15	1.08733	0.683776	15	0.0379	0.01	0.0084
12	1.45067	0.269403	15	1.88857	0.322439	14	0.1074	0.0001	0.0001
18	1.72333	0.236543	15	2.31333	0.364803	15	0.01	0.0001	0.0001
24	1.60571	0.394865	14	2.49571	0.32277	14	0.0001	0.0001	0.0001
control [ofm-1::GFP] vs. ASJ (-) [trx-1p::ICE; ofm-1::GFP]
(Fig. 7G)	ofm-1::GFP OP50			ofm-1::GFP CS180			p (OP50 vs. CS180)A	p (OP50 vs. ofm-1::GFP OP50)B	p (CS180 vs. ofm-1::gfp CS180)C
Hours	Mean	SD	N	Mean	SD	N
6	0.87	0.66	20	1.28	0.75	30	0.8835	NA
12	3.41	0.42	30	4.59	0.82	30	0.0001
18	4.02	0.34	28	5.44	0.33	29	0.0001
24	5.14	0.4	30	6.36	0.64	30	0.0001
(Fig. 7G)	ASJ (-) OP50			ASJ (-) CS180
Hours	Mean	SD	N	Mean	SD	N
6	0.92	1.02	24	1.45	0.98	25	0.9921	0.9999	0.9999
12	3.12	0.67	34	3.91	0.78	25	0.0123	0.9999	0.9083
18	3.63	0.58	34	5.58	0.72	35	0.0001	0.0521	0.9981
24	4.73	0.79	35	6.39	0.91	35	0.0001	0.6346	0.9998
wild type vs. AWB (-) or AWC (-)
(Fig. 7H-I)	WT OP50			WT CS180			p (OP50 vs. CS180)A	p (OP50 vs. WT OP50)B	p (CS180 vs. WT CS180)C
Hours	Mean	SD	N	Mean	SD	N
6	0.87	0.83	25	1.61	1.08	25	0.0642	NA
12	3.19	0.62	29	4.27	0.61	30	0.0001
18	4.33	0.89	30	5.78	0.75	30	0.0001
24	5.15	0.44	30	6.55	0.54	29	0.0001
(Fig. 7H)	AWB (-) OP50			AWB (-) CS180
Hours	Mean	SD	N	Mean	SD	N
6	0.52	0.61	25	1.21	0.97	25	0.1129	0.9302	0.9999
12	2.15	0.74	24	4.23	0.88	24	0.0001	0.0003	0.9999
18	3.82	0.79	25	5.34	0.69	25	0.0001	0.485	0.6789
24	4.15	0.68	25	5.56	0.7	25	0.0001	0.0004	0.0005
(Fig. 7I)	AWC (-) OP50			AWC (-) CS180
Hours	Mean	SD	N	Mean	SD	N
6	0.78	0.92	30	1.24	1.19	30	0.5515	0.9999	0.8921
12	2.76	0.58	34	3.45	1.13	32	0.0309	0.6382	0.0031
18	3.72	0.92	35	5.11	0.94	34	0.0001	0.1104	0.15
24	4.54	0.94	33	6.06	0.96	34	0.0001	0.1155	0.4213
wild type vs. odr-7(ky4)
(Fig. 7J)	WT OP50			WT CS180			p (OP50 vs. CS180)A	p (OP50 vs. WT OP50)B	p (CS180 vs. WT CS180)C
Hours	Mean	SD	N	Mean	SD	N
6	0.91	0.75	28	2.15	1.43	26	0.0001	NA
12	2.84	0.52	27	3.34	0.58	27	0.0871
18	4.21	0.71	27	5.36	0.54	27	0.0001
24	4.99	0.69	23	7.66	0.68	16	0.0001
(Fig. 7J)	odr-7 OP50			odr-7 CS180
Hours	Mean	SD	N	Mean	SD	N
6	1.17	0.58	33	1.03	0.51	36	0.8326	0.4647	0.0001
12	2.66	0.34	27	3.4	0.6	28	0.0004	0.8276	0.9866
18	4.23	0.56	36	4.23	0.68	34	0.9999	0.9993	0.0001
24	5	0.59	35	5.07	0.74	35	0.9719	0.9999	0.0001
wild type vs. AWA (-)
	WT OP50			WT CS180			p (OP50 vs. CS180)A	p (OP50 vs. WT OP50)B	p (CS180 vs. WT CS180)C
Hours	Mean	SD	N	Mean	SD	N
22	3.76	0.54	17	4.76	0.48	16	< 0.0001	NA	NA
	non-green [AWA(+)] OP50			non-green [AWA(+)] CS180
Hours	Mean	SD	N	Mean	SD	N
18	3.17	0.71	34	4.65	0.39	33	< 0.0001	NA	NA
22	3.47	0.39	22	5.03	0.42	22	< 0.0001	0.2049	0.2988
	AWA (-) OP50			AWA (-) CS180
Hours	Mean	SD	N	Mean	SD	N
18	3.25	0.45	34	3.26	0.4	34	> 0.9999	0.8903D	< 0.0001E
22	3.47	0.3	37	3.5	0.34	37	0.9993	0.1119	< 0.0001
control [ofm-1::GFP] vs. odr-7; ASJ (-) [trx-1p::ICE; ofm-1::GFP]
(Fig. 7K)	ofm-1::GFP OP50			ofm-1::GFP CS180			p (OP50 vs. CS180)A	p (OP50 vs. ofm-1::GFP OP50)B	p (CS180 vs. ofm-1::gfp CS180)C
Hours	Mean	SD	N	Mean	SD	N
6	0.916667	0.613403	12	1.21111	0.589143	15	0.5769	NA
12	3.47778	0.443725	15	4.37222	0.716076	15	0.0003
18	3.95556	0.321345	15	5.59921	0.256148	14	0.0001
24	5.17778	0.441371	15	6.54167	0.49851	15	0.0001
(Fig. 7K)	odr-7; ASJ (-) OP50			odr-7; ASJ (-) CS180
Hours	Mean	SD	N	Mean	SD	N
6	0.94	0.673369	25	1.0625	0.917901	24	0.8886	0.9995	0.8724
12	2.84524	0.555456	21	3.48	0.828556	25	0.002	0.9298	0.0001
18	4.17593	0.478375	24	4.59954	0.541111	24	0.067	0.6734	0.0001
24	5.05903	0.41936	24	4.98878	0.533276	26	0.9755	0.9298	0.0001
wild type vs. odr-1(n1936)
	WT OP50			WT CS180			p (OP50 vs. CS180)A	p (OP50 vs. WT OP50)B	p (CS180 vs. WT CS180)C
Hours	Mean	SD	N	Mean	SD	N
6	0.973684	0.877115	19	2.67593	1.59192	18	0.0001	NA
12	2.65625	0.527869	8	3.68137	0.634125	17	0.022
18	4.2193	0.820367	19	4.87654	0.315223	9	0.2062
24	5.38281	0.609572	16	7.10648	0.780099	9	0.0001
	odr-1 OP50			odr-1 CS180
Hours	Mean	SD	N	Mean	SD	N
6	1.85965	0.811308	19	1.40351	0.828348	19	0.3278	0.0062	0.0001
12	2.70614	0.697421	19	2.4902	0.899403	17	0.8633	0.999	0.0002
18	3.99415	0.679126	19	5.0614	0.811419	19	0.0005	0.8367	0.9462
24	4.69444	0.761218	18	6.57895	0.689831	19	0.0001	0.0765	0.396
wild type vs. odr-10(ky225)
	WT OP50			WT CS180			p (OP50 vs. CS180)A	p (OP50 vs. WT OP50)B	p (CS180 vs. WT CS180)C
Hours	Mean	SD	N	Mean	SD	N
6	0.3	0.46	10	1.74	1.31	9	0.0001	NA
12	2.66	0.53	8	3.99	0.59	8	0.0002
18	3.78	0.56	9	4.88	0.32	9	0.0014
24	5.14	0.57	9	6.32	0.42	9	0.0005
	odr-10 OP50			odr-10 CS180
Hours	Mean	SD	N	Mean	SD	N
6	0.81	0.76	18	1.67	0.66	17	0.0004	0.1592	0.9916
12	2.5	0.58	17	3.43	0.6	15	0.0003	0.9421	0.1711
18	3.88	0.46	18	4.85	0.63	18	0.0001	0.9783	0.9997
24	4.76	0.39	18	5.88	0.69	18	0.0001	0.4513	0.2987

### Sheet: Normalized fertilization rates
Figure 7 - Supplement 1
Comparisons between changes in fertilization rates of controls vs sensory mutants						Normalized mean values are in eggs/hr.
	Normalized mean (12-24 hours)
(Fig. 7A-B)	OP50	CS180	Ratio of standard error	p value vs. the change on CS180 of controls
WT	1	1.38	0.07	-
osm-3	1	1.23	0.05	0.082
odr-3	1	1.04	0.05	1e-05
(Fig. 7C-D)
WT	1	1.3	0.03	-
ADF (-)	1	1.31	0.03	0.833
ASH (-)	1	1.27	0.05	0.683
(Fig. 7E-F)
WT	1	1.35404	0.150529	-
ASI (-)	1	1.31375	0.0684813	0.8
ASK (-)	1	1.39817	0.112523	0.814
(Fig. 7G)
ofm-1::GFP	1	1.29	0.02	-
ASJ (-)	1	1.29	0.04	0.835
(Fig. 7H-I)
WT	1	1.3	0.03	-
AWB (-)	1	1.5	0.12	0.099
AWC (-)	1	1.25	0.09	0.627
(Fig. 7J)
WT	1	1.31	0.05	-
odr-7	1	1.09	0.03	0.001
(Fig 7K)
ofm-1::GFP	1	1.31	0.05	-
odr-7; ASJ (-)	1	1.08	0.06	0.04
WT vs. odr-1 or odr-10
WT	1	1.33479	0.052	-
odr-1	1	1.20632	0.0522858	0.086
odr-10	1	1.2839	0.0381904	0.432

### Sheet: Onset of oogenesis
Figure 7 - Supplement 1
Onset of the lin-41::GFP oogenesis marker in controls vs odr-7 and/or ASJ (-) mutants
Control (lin-41::GFP)
Fig. 7L	OP50				CS180				pA
	GFP (+)	GFP (-)	Total	% GFP	GFP (+)	GFP (-)	Total	% GFP
Mid L4	0	32	32	0	19	36	55	34.55	0.005
Late L4	20	39	59	33.9	58	26	84	69.05	0.001
Lethargus	39	9	48	81.25	52	2	54	96.3	0.004
lin-41::GFP; odr-7
Fig. 7L	OP50				CS180				pA
	GFP (+)	GFP (-)	Total	% GFP	GFP (+)	GFP (-)	Total	% GFP
Mid L4	2	47	49	4.08	15	39	54	27.78	0.007
Late L4	17	43	60	28.33	24	23	47	51.06	0.008
Lethargus	33	6	39	84.62	40	8	48	83.33	1
lin-41::GFP; ASJ (-)
Fig. 7L	OP50				CS180				pA
	GFP (+)	GFP (-)	Total	% GFP	GFP (+)	GFP (-)	Total	% GFP
Mid L4	0	31	31	0	0	31	31	0	1
Late L4	20	28	48	41.67	18	34	52	34.62	0.345
Lethargus	26	21	47	55.32	23	19	42	54.76	0.56
lin-41::GFP; odr-7; ASJ(-)
Fig. 7L	OP50				CS180				pA
	GFP (+)	GFP (-)	Total	%	GFP (+)	GFP (-)	Total	%
Mid L4	0	27	27	0	0	32	32	0	1
Late L4	17	20	37	45.95	20	28	48	41.67	0.431
Lethargus	12	8	20	60	27	17	44	61.36	0.565
