## Supplementary material for "Specific sensory neurons and insulin-like peptides modulate food type-dependent oogenesis and fertilization in *Caenorhabditis elegans*": Figure 8 - Supplement 1

### Sheet: Fertilization rates
Figure 8 - Supplement 1
Food type-dependent fertilization rates in wild type versus insulin pathway mutants											Mean values are in eggs/hr.
wild type versus daf-2 mutants#
(Fig. 8A-B)	WT OP50			WT CS180			p (OP50 vs. CS180)A	p (OP50 vs. WT OP50)B	p (CS180 vs. WT CS180)C
Hours	Mean	SD	N	Mean	SD	N
6	0.53	0.51	30	0.97	0.79	29	0.0562	NA
12	3.55	0.57	30	5.29	0.9	30	0.0001
18	4	0.44	30	5.45	0.72	30	0.0001
24	5.27	0.54	30	6.73	0.44	30	0.0001
(Fig. 8A)	daf-2(e1368) OP50			daf-2(e1368) CS180
Hours	Mean	SD	N	Mean	SD	N
6	0.71	0.55	30	1.31	0.79	30	0.0012	0.8682	0.07
12	2.77	0.57	29	4.22	0.65	30	0.0001	0.0001	0.0001
18	4.24	0.72	30	5.39	0.52	30	0.0001	0.6055	0.9988
24	4.94	0.41	30	6.56	0.56	29	0.0001	0.2567	0.8778
(Fig. 8B)	daf-2(e1370) OP50			daf-2(e1370) CS180
Hours	Mean	SD	N	Mean	SD	N
6	0.59	0.47	30	1.57	0.94	29	0.0001	0.9992	0.0013
12	0.88	0.46	30	2	0.52	30	0.0001	0.0001	0.0001
18	1.53	0.36	30	2.64	0.37	29	0.0001	0.0001	0.0001
24	1.45	0.38	30	2.57	0.58	35	0.0001	0.0001	0.0001
wild type versus insulin signaling mutants
(Fig. 8C-F)	WT OP50			WT CS180			p (OP50 vs. CS180)A	p (OP50 vs. WT OP50)B	p (CS180 vs. WT CS180)C
Hours	Mean	SD	N	Mean	SD	N
6	0.6	0.49	12	1.67	1.17	15	0.0034	NA
12	3.18	0.71	30	4.06	0.81	30	0.001
18	4.31	0.8	30	5.96	0.63	30	0.001
24	5.23	0.55	30	6.66	0.64	30	0.001
(Fig. 8C)	daf-16 OP50			daf-16 CS180
Hours	Mean	SD	N	Mean	SD	N
6	1.3	0.74	40	2.82	1.13	30	0.0001	0.073	0.0001
12	2.65	0.8	40	4.27	0.65	39	0.0001	0.1556	0.9649
18	4.05	0.74	40	5.73	0.74	38	0.0001	0.8876	0.9329
24	4.83	0.6	40	6.56	0.49	42	0.0001	0.3697	0.9998
(Fig. 8D)	ins-6 OP50			ins-6 CS180
Hours	Mean	SD	N	Mean	SD	N
6	0.78	0.85	24	0.85	0.78	14	0.9999	0.9993	0.06
12	3.24	0.75	29	3.82	0.78	30	0.0479	0.9999	0.9462
18	4.19	0.66	28	5.52	0.41	30	0.0001	0.9997	0.3127
24	5.23	0.84	30	6.67	0.74	30	0.0001	0.9999	0.9999
(Fig. 8E)	daf-28 OP50			daf-28 CS180
Hours	Mean	SD	N	Mean	SD	N
6	0.76	0.62	30	1.31	0.7	17	0.4832	0.9997	0.9156
12	2.98	0.54	26	4.59	0.56	25	0.0001	0.9881	0.1309
18	3.96	0.84	29	5.55	0.61	29	0.0001	0.657	0.4184
24	5.32	0.61	27	6.65	0.34	25	0.0001	0.999	0.999
(Fig. 8F)	ins-1 OP50			ins-1 CS180
Hours	Mean	SD	N	Mean	SD	N
6	1.26	0.48	30	2.38	0.83	28	0.0288	0.1543	0.0423
12	2.86	0.69	30	4.25	0.67	29	0.0001	0.7377	0.9875
18	4.12	0.56	30	5.51	0.68	30	0.0001	0.9901	0.2721
24	5.11	0.45	29	6.54	0.84	30	0.0001	0.9998	0.9997
ILP mutant combinations
	WT OP50			WT CS180			p (OP50 vs. CS180)A	p (OP50 vs. WT OP50)B	p (CS180 vs. WT CS180)C	p (OP50 vs. ins-6; daf-28 OP50)D	p (CS180 vs. ins-6; daf-28 CS180)E
Hours	Mean	SD	N	Mean	SD	N
22	3.8	1.38	35	6.5	0.73	36	< 0.0001	NA	NA	> 0.9999	< 0.0001
	ins-6 OP50			ins-6 CS180
Hours	Mean	SD	N	Mean	SD	N
22	3.78	0.81	36	5.41	1.18	34	< 0.0001	> 0.9999	< 0.0001	> 0.9999	0.9974
	daf-28 OP50			daf-28 CS180
Hours	Mean	SD	N	Mean	SD	N
22	4.02	0.74	34	5.86	0.89	33	< 0.0001	0.9844	0.1443	0.9279	0.1221
	ins-6; daf-28 OP50			ins-6; daf-28 CS180
Hours	Mean	SD	N	Mean	SD	N
22	3.73	0.67	37	5.24	1.07	34	< 0.0001	> 0.9999	< 0.0001	NA	NA
	WT OP50			WT CS180			p (OP50 vs. CS180)A	p (OP50 vs. WT OP50)B	p (CS180 vs. WT CS180)C	p (OP50 vs. ins-6; ins-1 OP50)D	p (CS180 vs. ins-6; ins-1 CS180)E
Hours	Mean	SD	N	Mean	SD	N
22	4.2	1.02	54	5.24	1.29	36	0.0003	NA	NA	0.9676	0.6094
	ins-6 OP50			ins-6 CS180
Hours	Mean	SD	N	Mean	SD	N
22	3.72	1.04	54	4.9	1.37	43	< 0.0001	0.2846	0.8787	0.027	0.9998
	ins-1 OP50			ins-1 CS180
Hours	Mean	SD	N	Mean	SD	N
22	4.33	0.72	42	5.48	1.21	37	< 0.0001	0.999	0.9753	> 0.9999	0.0792
	ins-6; ins-1 OP50			ins-6; ins-1 CS180
Hours	Mean	SD	N	Mean	SD	N
22	4.42	0.8	45	4.79	1.08	46	0.7238	0.9676	0.6094	NA	NA
	WT OP50			WT CS180			p (OP50 vs. CS180)A	p (OP50 vs. WT OP50)B	p (CS180 vs. WT CS180)C	p (OP50 vs. ins-1; daf-28 OP50)D	p (CS180 vs. ins-1; daf-28 CS180)E
Hours	Mean	SD	N	Mean	SD	N
22	3.43	0.7	34	5.52	1.6	34	< 0.0001	NA	NA	0.9874	0.1597
	ins-1 OP50			ins-1 CS180
Hours	Mean	SD	N	Mean	SD	N
22	3.95	1.08	32	5.71	1.21	31	< 0.0001	0.4897	0.9969	0.9515	0.0284
	daf-28 OP50			daf-28 CS180
Hours	Mean	SD	N	Mean	SD	N
22	3.53	0.85	34	4.61	1.28	34	0.0009	> 0.9999	0.0122	0.9997	0.9827
	ins-1; daf-28 OP50			ins-1; daf-28 CS180
Hours	Mean	SD	N	Mean	SD	N
22	3.66	0.75	34	4.85	0.72	35	0.0001	0.9874	0.1597	NA	NA
	WT OP50			WT CS180			p (OP50 vs. CS180)A	p (OP50 vs. WT OP50)B	p (CS180 vs. WT CS180)C	p (OP50 vs. ins-6; ins-1; daf-28 OP50)D	p (CS180 vs. ins-6; ins-1; daf-28 CS180)E
Hours	Mean	SD	N	Mean	SD	N
22	3.9	1.16	34	6.47	1.48	36	< 0.0001	NA	NA	0.9998	< 0.0001
	ins-6; daf-28 OP50			ins-6; daf-28 CS180
Hours	Mean	SD	N	Mean	SD	N
22	4.16	1.71	34	5.63	1.69	35	0.0013	0.9993	0.3135	0.9431	0.2258
	ins-6; ins-1 OP50			ins-6; ins-1 CS180
Hours	Mean	SD	N	Mean	SD	N
22	5.21	1.6	30	5.43	1.41	32	0.9998	0.0136	0.0999	0.0016	0.6166
	ins-1; daf-28 OP50			ins-1; daf-28 CS180
Hours	Mean	SD	N	Mean	SD	N
22	4.25	1.35	30	7	1.84	35	< 0.0001	0.9941	0.8834	0.8713	< 0.0001
	ins-6; ins-1; daf-28 OP50			ins-6; ins-1; daf-28 CS180
Hours	Mean	SD	N	Mean	SD	N
22	3.68	0.86	33	4.73	1.13	34	0.0993	0.9998	< 0.0001	NA	NA

### Sheet: Normalized fertilization rates
Figure 8 - Supplement 1
Comparisons between changes in fertilization rates of wild type vs insulin pathway mutants						Normalized mean values are in eggs/hr.
	Normalized mean (12-24 hours)
(Fig. 8A-B)	OP50	CS180	Ratio of standard error	p value vs. the change on CS180 of controls
WT#	1	1.38	0.03	-
daf-2(e1368)#	1	1.36	0.05	0.787
daf-2(e1370)#	1	1.93	0.14	0.0002
(Fig. 8C-F)
WT	1	1.31	0.05	-
daf-16	1	1.45	0.05	0.03
ins-6	1	1.27	0.07	0.643
daf-28	1	1.41	0.06	0.152
ins-1	1	1.36	0.04	0.389
